# Phosphorylation of multiple proteins involved in ciliogenesis by Tau Tubulin kinase 2

**DOI:** 10.1101/676338

**Authors:** Ondrej Bernatik, Petra Pejskova, David Vyslouzil, Katerina Hanakova, Zbynek Zdrahal, Lukas Cajanek

## Abstract

Primary cilia (PC) are organelles necessary for proper implementation of developmental and homeostasis processes. To initiate their assembly, coordinated actions of multiple proteins are needed. Tau tubulin kinase 2 (TTBK2) is a key player in the cilium assembly pathway, controlling final step of cilia initiation. The function of TTBK2 in ciliogenesisis is critically dependent on its kinase activity, however, precise mechanism of TTBK2 action is so far incompletely understood, due to very limited information about its relevant substrates. In this study we identify CEP83, CEP89, CCDC92, Rabin8 and DVL3 as substrates of TTBK2 kinase activity. Further, we characterise a set of phosphosites of the newly identified substrates and CEP164, induced by TTBK2 *in vitro* and *in vivo*. Intriguingly, we further show that identified TTBK2 phosphosites and consensus sequence delineated from those are distinct from motifs previously assigned to TTBK2. Finally, we address functional relevance of selected phosphorylations of CEP164 and provide evidence that the examined TTBK2-induced phosphorylations of CEP164 are relevant for the process of cilia formation. In summary, our work provides important insight into substrates-TTBK2 kinase relationship and suggests that phosphorylation of substrates on multiple sites by TTBK2 is probably involved in the control of ciliogenesis in human cells.
