## Supplementary table 1 (phosphosite mapping) for "Phosphorylation of multiple proteins involved in ciliogenesis by Tau Tubulin kinase 2"

### Sheet: Legend
	1: Name of the sheet refers to dataset (in vitro, in vivo)
	2: Number of repeats phosphorylation identified in/ total number of repeats performed
	3: S/T followed by number specifies phosphoresidue
	4: Number in columm specifies average intensity of phosphorylation (sum of intensity/number of experiments for individual phosphosite or cluster)
	5: clusters refer to phosphosites with uncertain position, "or" specifies two possible positions, "-" specifies more possible phosphorylation positions
	6: Mock for in vitro dataset indicates use of TTBK2 KD
	7: Mock for in vivo dataset indicates empty vector

### Sheet: in vitro
In vitro	CEP164 induced	average intensity of phosphorylation						In vitro	Cep164 non-induced	average intensity of phosphorylation
no.identified/no.repeats	phosphoresidue	CEP164+mock	CEP164+TTBK2	CEP164+ phosphatase + mock	CEP164+ phosphatase + TTBK2	PhosphoSitePlus		no.identified/no.repeats	phosphoresidue	CEP164+mock	CEP164+TTBK2	CEP164+ phosphatase + mock	CEP164+ phosphatase + TTBK2	PhosphoSitePlus
1/2	S104	351145	1.1833e+06	0	555777			1/2	S210	7.57898e+08	1.26444e+09	1.06898e+09	1.04516e+09
2/2	S135	0	7.53038e+08	0	4.98146e+08			2/2	S226	7.3028e+07	1.07404e+08	1.99572e+07	2.48234e+07
1/2	S 159	849938	5.88066e+07	0	0			1/2	S273	4.49838e+06	2.99656e+06	0	0	*
2/2	S164	3.59851e+06	4.84379e+08	0	9.35204e+07			2/2	S286	4.47369e+08	8.38359e+08	6.56697e+08	1.1276e+09	*
2/2	S166	2.40605e+06	4.07016e+08	0	1.56179e+08			2/2	S383	8.24745e+07	1.02704e+08	0	0
1/2	S168	59744.9	1.07109e+08	0	5.78616e+07			2/2	S420	8.29636e+08	1.0008e+09	0	2.36347e+06
2/2	S201	2.58512e+06	7.22853e+08	0	1.22062e+08	*		2/2	S430	1.12704e+07	2.05934e+07	0	0	*
2/2	S257	392074	8.61883e+07	0	2.31846e+07			2/2	S452	1.55242e+08	6.43022e+08	9.94655e+06	1.35844e+07
1/2	S304	8.08369e+06	1.93222e+07	0	0			2/2	S455	3.09185e+08	4.85194e+08	9.68695e+06	4.03615e+06	*
1/2	T329	925563	2.72531e+06	0	0			2/2	S472	2.59363e+08	2.6691e+08	0	0	*
2/2	S359	537221	2.53452e+08	0	5.14704e+07	*		1/2	S487	1.38616e+07	1.44857e+07	0	1.32344e+07
2/2	S407	0	8.31592e+07	0	1.52851e+07	*		2/2	S514	9.16937e+06	1.50007e+07	0	0
1/2	S822	0	5.77667e+06	0	0			2/2	S517	6.58936e+07	4.49139e+07	0	0
1/2	S1112	0	1.91738e+07	0	0			1/2	S519	1.00779e+06	1.2278e+07	0	0
1/2	S1144	2.90363e+06	8.36165e+06	0	3.0337e+06			2/2	S531	8.81777e+08	7.15714e+08	4.41916e+06	3.57581e+07
2/2	S1347	2.08038e+06	3.51781e+07	0	0			2/2	S544	4.53831e+08	4.79675e+08	2.77545e+08	2.73058e+08
2/2	S1443	1.09495e+07	2.44483e+07	0	0	*		2/2	S566	1.20948e+10	1.02483e+10	9.42238e+06	1.24956e+07	*
								1/2	S568	4.83047e+09	4.09962e+09	0	0	*
	clusters							1/2	S572	4.82751e+09	4.09859e+09	0	0	*
2/2	S129-S136	0	7.53038e+08	0	4.98146e+08			1/2	S588	1.50305e+07	1.93758e+07	6.42212e+06	1.09157e+07	*
2/2	S1093-S1096	0	1.93127e+07	0	0			1/2	S643	8.46252e+06	5.5912e+06	0	0
								1/2	T976	1.08854e+06	1.15256e+06	1.08854e+06	1.15256e+06
								1/2	S1053	1.26817e+08	1.07551e+08	1.39739e+08	1.36457e+08
								1/2	S1068	2.63656e+06	1.95064e+06	0	0
								2/2	S1080	3.24146e+09	3.35799e+09	2.80967e+07	3.67789e+07
								2/2	S1085	3.21772e+09	3.33198e+09	4.16203e+06	3.48179e+06	*
								1/2	S1205	4.03022e+08	2.56918e+08	0	0	*
								2/2	S1213	2.34791e+09	1.46286e+09	1.40751e+08	1.56273e+08
								2/2	S1238	5.38114e+08	4.30377e+08	1.23948e+07	2.68542e+07
								1/2	S1252	3.61648e+06	2.03416e+06	2.13264e+06	3.77202e+06
								2/2	S1255	1.12978e+07	2.00886e+07	2.46889e+06	9.8198e+06
								1/2	T1257	1.02686e+06	1.58266e+06	0	0
								2/2	T1309	7.73166e+06	4.48505e+06	0	0
								2/2	S1317	2.01578e+07	1.29982e+07	0	0
								1/2	S1374	2.08056e+07	1.12162e+07	0	0
								1/2	T1435	1.13362e+06	296950	0	0	*
									clusters
								2/2	T280 - S292	4.29268e+08	8.04675e+08	6.51511e+08	1.12265e+09	*
								2/2	S379 - S389	1.72281e+08	2.42729e+08	9.54331e+06	1.74955e+07	*
								2/2	S577 or T578	1.64368e+07	1.64856e+07	0	0	*
								1/2	T1047 or S1054	9.18658e+07	7.82507e+07	0	0	*
								2/2	T1220 - S1238	5.38114e+08	4.30377e+08	1.23948e+07	2.68542e+07
								1/2	S1280 - S1289	1.16258e+07	1.75679e+07	0	0	*
In vitro	CEP83 induced	average intensity of phosphorylation						In vitro	Cep83 non-induced	average intensity of phosphorylation
no.identified/no.repeats	phosphoresidue	CEP83+mock	CEP83+TTBK2	CEP83+ phosphatase + mock	CEP83+ phosphatase+ TTBK2	PhosphoSitePlus		no.identified/no.repeats	phosphoresidue	CEP83+mock	CEP83+TTBK2	CEP83+ phosphatase+ mock	CEP83+ phosphatase+ TTBK2	PhosphoSitePlus
2/2	S241	597689	1.34257e+08	0	649629			1/2	T111	1.08821e+07	1.98425e+07	0	0	*
1/2	S346	0	4.66847e+06	0	0			1/2	S353	6.19342e+07	8.4695e+07	0	0
2/2	T527	1.67488e+06	5.9385e+06	0	0			2/2	S698	7.67025e+08	1.308e+09	1.14103e+06	6.75044e+06	*
2/2	T597	605277	1.29769e+08	0	5.53839e+06			2/2	S699	5.38856e+07	9.74612e+07	0	0
	clusters
1/2	S286 or S287	493558	6.47144e+06	0	0
In vitro	CEP89 induced	average intensity of phosphorylation						In vitro	CEP89 non-induced	average intensity of phosphorylation
no.identified/no.repeats	phosphoresidue	CEP89+mock	CEP89+TTBK2	CEP89+ phosphatase+ mock	CEP89+ phosphatase+ TTBK2	PhosphoSitePlus		no.identified/no.repeats	phosphoresidue	CEP89+mock	CEP89+TTBK2	CEP89+ phosphatase+ mock	CEP89 +phosphatase+ TTBK2	PhosphoSitePlus
1/2	S25	470756	9.69492e+06	0	0			2/2	S44	5.61273e+08	5.28096e+08	2.17594e+07	1.11784e+07	*
2/2	S144	9.66285e+06	7.2481e+07	0	0	*		2/2	S50	2.30741e+07	2.77601e+07	0	0	*
1/2	S600	0	4.85085e+06	0	0			1/2	S113	3.23854e+08	1.85408e+08	0	0	*
2/2	S669	0	1.39306e+07	0	1.429e+06			1/2	S117	1.69772e+08	1.52431e+08	0	0
								1/2	S134	2.11592e+07	1.69862e+07	0	0
								2/2	S153	1.12579e+06	0	0	0	*
								1/2	S293	4.66919e+07	4.09425e+07	0	0
								1/2	S340	6.03095e+07	3.86908e+07	0	0
								1/2	S344	2.6567e+07	2.181e+07	0	0
								1/2	S420	3.87131e+06	2.31753e+06	0	0
								1/2	T683	5.84243e+06	7.06351e+06	0	0
								1/2	T739	3.18228e+06	1.95964e+06	0	0	*
									clusters
								2/2	S75 - S79	9.90724e+07	6.37924e+07	0	0	*
In vitro	CCDC92 induced	average intensity of phosphorylation							CCDC92 non-induced	average intensity of phosphorylation
no.identified/no.repeats	phosphoresidue	CCDC92+mock	CCDC92+TTBK2	CCDC92+ phosphatase+ mock	CCDC92+ phosphatase+ TTBK2	PhosphoSitePlus			phosphoresidue	CCDC92+mock	CCDC92+TTBK2	CCDC92+ phosphatase+ mock	CCDC92+ phosphatase+ TTBK2
1/1	S176	2.34873e+07	1.66889e+08	1.91041e+06	3.31125e+07
1/1	S188	1.38464e+07	8.98706e+07	7.33984e+06	2.69575e+07
1/1	S209	3.61679e+06	4.6283e+08	2.74493e+06	1.71733e+08	*
1/1	S211	5.45567e+08	1.30378e+09	1.32628e+07	1.79776e+08	*
1/1	T299	730739	2.83179e+06	0	0	*
1/1	T309	0	7.02659e+08	0	5.81907e+07
In vitro	Rabin8 induced	average intensity of phosphorylation						In vitro	Rabin8 non-induced	average intensity of phosphorylation
no.identified/no.repeats	phosphoresidue	Rabin8+mock	Rabin8+TTBK2	Rabin8+ phosphatase+ mock	Rabin8+ phosphatase+ TTBK2	PhosphoSitePlus		no.identified/no.repeats	phosphoresidue	Rabin8+mock	Rabin8+TTBK2	Rabin8+ phosphatase+ mock	Rabin8+ phosphatase+ TTBK2	PhosphoSitePlus
1/1	S165	0	2.35018e+06	0	0	*		1/1	S87	1.20106e+07	1.30673e+07	0	0	*
1/1	S301	0	3.00974e+07	0	9.12108e+06	*		1/1	S163	1.11981e+07	1.28406e+07	0	0	*
								1/1	S266	1.0612e+09	1.21243e+09	0	0	*
								1/1	S288	7.65008e+08	6.78867e+08	2.31693e+06	1.29572e+07	*
									clusters
								1/1	S261 - S266	1.52468e+07	1.61705e+07	0	0	*
In vitro	DVL3 induced	average intensity of phosphorylation						In vitro	DVL3 non-induced	average intensity of phosphorylation
no.identified/no.repeats	phosphoresidue	DVL3+mock	DVL3+TTBK2	DVL3+ phosphatase+ mock	DVL3+ phosphatase+ TTBK2	PhosphoSitePlus		no.identified/no.repeats	phosphoresidue	DVL3+mock	DVL3+TTBK2	DVL3+ phosphatase+ mock	DVL3+ phosphatase+ TTBK2	PhosphoSitePlus
1/2	S636	0	2.21525e+06	0	1.55543e+06	*		2/2	S48	5.89298e+07	7.36539e+07	0	0	*
1/2	S639	4.7953e+06	4.31589e+07	0	1.80954e+07	*		2/2	S125	6.26636e+09	6.74994e+09	0	3.48072e+07	*
1/2	S643	2.01045e+06	5.12627e+06	0	694582	*		2/2	T133	2.11205e+08	2.39471e+08	0	0	*
								2/2	T135	5.58609e+07	7.61175e+07	0	0	*
								1/2	S137	4.11243e+07	6.08357e+07	0	0	*
								2/2	S192	3.00622e+08	2.42949e+08	0	0	*
								2/2	S197	1.22109e+06	2.03157e+06	0	1.24198e+06	*
								2/2	S202	3.00622e+08	2.42949e+08	0	0	*
								2/2	S203	3.51735e+07	3.09983e+07	953617	4.54153e+06	*
								2/2	S204	1.27855e+07	1.43837e+07	953617	5.91789e+06	*
								1/2	S208	700134	1.14684e+06	0	0	*
								1/2	S268	1.93729e+06	2.96161e+06	0	0
								1/2	S280	2.08418e+06	2.8429e+06	0	0	*
									clusters
								2/2	S232 - S244	7.05268e+08	7.05268e+08	1.61865e+08	1.61865e+08	*
Autophosphorylation	TTBK2 induced	average intensity of phosphorylation						Autophosphorylation	TTBK2 non-induced	average intensity of phosphorylation
no.identified/no.repeats	phosphoresidue	TTBK2 WT	TTBK2 WT+ phosphatase (Ctrl #1)	TTBK2 WT+ phosphatase+ kinase assay	TTBK2 KD+ phosphatase+ kinase assay (Ctrl #2)	PhosphoSitePlus		no.identified/no.repeats	phosphoresidue	TTBK2 WT	TTBK2 WT+ phosphatase (Ctrl #1)	TTBK2 WT+ phosphatase+ kinase assay	TTBK2 KD+ phosphatase+ kinase assay (Ctrl #2)	PhosphoSitePlus
2/2	S53	1.76399e+06	0	1.78318e+08	0			2/2	S292	2.27832e+08	7.40278e+07	1.68289e+08	0
2/2	T114	0	0	5.4705e+07	0			2/2	T314	2.19072e+08	1.65284e+08	1.92068e+10	0	*
2/2	S116	0	0	1.32166e+07	0			2/2	T322	1.08647e+09	0	1.9338e+10	0	*
2/2	T118	0	0	4.14884e+07	0			2/2	T343	4.04023e+09	0	4.96102e+09	0
2/2	S131	0	0	2.01679e+07	0			2/2	S353	5.33433e+09	0	6.02034e+09	0
2/2	S134	0	0	2.15087e+08	0			2/2	S364	1.84941e+07	0	0	0
2/2	S194	0	0	3.77318e+08	0			2/2	T402	1.56369e+10	4.47744e+06	3.97451e+10	1.06668e+07	*
2/2	S237	4.94394e+06	0	5.8933e+08	0			2/2	S407	3.67139e+10	1.06131e+08	5.2233e+10	1.06668e+07	*
2/2	T332	1.61016e+09	3.11887e+07	2.52269e+10	6.74668e+06			2/2	S419	7.32547e+09	4.47744e+06	2.58689e+10	6.50714e+06
2/2	S371	5.73879e+07	0	1.4762e+08	0	*		2/2	S422	4.99251e+09	2.52388e+08	3.68009e+08	7.14134e+07
2/2	S428	6.77452e+09	1.55044e+07	5.71516e+09	2.79988e+06	*		2/2	S577	1.33619e+10	9.75332e+09	1.51314e+10	1.31871e+10
2/2	T431	3.22276e+08	0	2.32011e+09	0	*		2/2	S579	1.33619e+10	9.75332e+09	1.51314e+10	1.31871e+10
2/2	S445	6.66022e+10	1.22185e+08	1.95058e+10	4.10551e+07	*		2/2	S592	8.14832e+08	0	0	0
2/2	S448	6.66022e+10	1.22185e+08	1.95058e+10	4.10551e+07	*		2/2	S712	5.35972e+08	3.69834e+07	9.71273e+08	0
2/2	T463	2.04402e+08	0	2.32149e+10	0	*		2/2	T717	7.79654e+07	0	7.12691e+08	0
2/2	T469	0	0	1.2019e+10	0			2/2	S723	5.01571e+09	1.00981e+09	2.09978e+09	0
2/2	S499	5.88774e+08	0	6.00066e+09	0	*		1/2	S726	4.96623e+06	0	0	0
2/2	S549	4.52825e+08	0	1.05111e+08	0			2/2	S 1133	4.04095e+06	2.00215e+07	3.42177e+07	9.29487e+06
2/2	T566	9.98298e+06	0	4.12751e+08	0			2/2	T 1139	1.14077e+08	0	0	0	*
2/2	T613	8.1596e+08	0	1.62533e+08	0	*
2/2	S614	1.21917e+09	2.53599e+08	1.21629e+09	3.59544e+07	*			clusters
2/2	S621	1.7466e+09	0	8.13222e+07	0	*		2/2	S107 - T112	982527	0	2.88747e+07	1.33197e+07
2/2	T627	2.22114e+08	0	7.75438e+08	0			2/2	S305 - T322	2.03699e+08	0	1.87544e+10	0
2/2	S630	3.266e+08	0	1.56961e+09	0			2/2	T574 or T575	1.06263e+10	9.75332e+09	1.51314e+10	1.31871e+10
2/2	T634	9.95605e+07	0	7.93722e+08	0
2/2	T701	3.4349e+09	0	2.10809e+09	0
2/2	S706	4.88436e+09	0	1.92686e+09	0
2/2	T728	0	0	2.94244e+07	0
2/2	S751	1.28377e+10	2.79957e+07	1.30285e+10	4.77482e+06	*
2/2	T777	1.09025e+07	0	2.7065e+09	0
2/2	S781	3.74112e+09	3.73984e+06	4.30026e+10	3.8903e+06	*
2/2	S786	1.04153e+11	8.69296e+07	1.03339e+10	1.283e+08	*
2/2	S794	1.5076e+10	6.18397e+06	1.05059e+10	8.61772e+06	*
2/2	S804	2.06849e+08	0	2.86775e+08	0
2/2	S817	8.67982e+09	1.3156e+07	4.15578e+09	4.10524e+06	*
2/2	T820	4.45934e+09	0	8.94443e+09	0
2/2	T826	0	0	1.9842e+08	0
2/2	T828	0	0	1.98473e+08	0	*
2/2	S832	0	0	2.0205e+07	0
2/2	T848	0	0	8.13351e+08	0
2/2	T851	0	0	4.43771e+08	0
2/2	S852	5.00467e+08	0	5.08549e+09	0
2/2	S855	6.81762e+08	7.655e+06	2.3201e+10	907984
2/2	S886	1.11211e+09	0	1.82745e+09	0
2/2	S897	0	0	8.37357e+08	0
2/2	T898	2.49465e+07	0	8.37357e+08	0
2/2	S921	5.42348e+08	0	3.35906e+09	0
2/2	T929	0	0	2.46866e+09	0
2/2	S954	2.37895e+08	0	4.67312e+09	0
2/2	T955	0	0	3.15691e+08	0
2/2	S958	5.21088e+07	0	1.10647e+09	0
2/2	S959	2.21574e+07	0	1.0091e+09	0
2/2	S960	1.06776e+07	0	4.50021e+08	0	*
2/2	S963	6.84439e+08	9.27603e+06	9.11881e+09	0	*
2/2	S990	0	0	3.44233e+08	0
2/2	S996	1.46405e+08	3.88094e+07	2.04107e+10	5.38179e+06
2/2	S999	5.43563e+07	0	8.96989e+09	0
2/2	T1009	0	0	9.30465e+07	0
2/2	S1024	0	0	4.22347e+08	0
2/2	S1030	6.3778e+07	0	7.00381e+09	0
2/2	S1033	3.78124e+08	0	1.45136e+10	0
2/2	S1035	5.33702e+07	0	7.15347e+08	0
2/2	S1039	3.74692e+08	0	5.70897e+09	0	*
2/2	S1042	1.93731e+08	0	3.39243e+09	0	*
2/2	S1046	0	0	8.09838e+08	0
2/2	S1048	3.22464e+06	0	2.0644e+09	0
2/2	S1100	2.64402e+07	0	2.02184e+08	0
2/2	S1101	4.60803e+07	0	8.15599e+08	0
2/2	S1103	6.13231e+08	2.61493e+06	2.02649e+09	9.17385e+06	*
2/2	S1105	9.60986e+06	0	1.72152e+08	0
2/2	S1109	2.27622e+07	0	2.97563e+09	0
2/2	T1163	0	0	6.54109e+07	0
2/2	S1182	1.29109e+09	7.86773e+08	3.59836e+09	2.78165e+08
	clusters
2/2	S936 or S937	0	0	1.25506e+08	0
2/2	S1180 or S1181	3.43898e+08	2.41919e+07	1.82661e+10	9.45252e+06
2/2	S1240 or S1243	1.12595e+10	3.28453e+07	2.48728e+09	8.70161e+06

### Sheet: in vivo
In vivo	CEP164 induced	average intensity of phosphorylation				In vivo	CEP164 non-induced	average intensity of phosphorylation
no.identified/no.repeats	phosphoresidue	CEP164+mock	CEP164+TTBK2	PhosphoSitePlus		no.identified/no.repeats	phosphoresidue	CEP164+mock	CEP164+TTBK2	PhosphoSitePlus
1/1	S94	1.00005e+06	3.66267e+07			1/1	S25	0	1.14335e+07
1/1	S104	1.62965e+06	1.2285e+08			1/1	T156	6.08474e+08	3.35438e+08
1/1	S129	488713	8.20343e+08			1/1	T218	2.93208e+07	3.65389e+07
1/1	S130	488713	8.20343e+08			1/1	S226	1.88736e+07	7.7147e+06
1/1	S135	1.05639e+06	1.67803e+09			1/1	S230	3.79496e+06	0
1/1	S136	1.05639e+06	1.67803e+09			1/1	S233	3.79496e+06	0
1/1	S166	3.64899e+06	1.01415e+09			1/1	S286	3.20604e+09	1.37822e+09	*
1/1	S168	2.20414e+07	2.1763e+09			1/1	S291	2.21702e+08	2.28607e+08
1/1	S171	0	1.4979e+08			1/1	S292	518038	6.03635e+07
1/1	S172	6.87324e+07	5.48269e+08			1/1	S379	1.31165e+09	1.13888e+08
1/1	S201	5.37069e+08	2.42343e+09	*		1/1	S380	3.39494e+07	1.80702e+07
1/1	S270	9.59621e+08	5.0588e+09	*		1/1	S383	3.39494e+07	1.80702e+07
1/1	S273	9.53303e+08	4.78197e+09	*		1/1	S420	4.37809e+08	4.36136e+08
1/1	T280	1.46313e+08	4.13621e+08			1/1	S430	9.07381e+07	1.12409e+08	*
1/1	S304	3.54166e+06	9.83284e+07			1/1	S455	3.16302e+07	1.2105e+07	*
1/1	S319	3.83189e+06	7.24703e+09	*		1/1	S472	8.5815e+08	1.0055e+09	*
1/1	S337	0	1.04739e+09			1/2	S523	0	7.11296e+06
1/1	S343	0	4.89912e+08			2/2	S531	4.65119e+08	1.2324e+08
1/1	S359	0	4.7657e+09	*		2/2	S544	7.01313e+08	5.47068e+10
1/1	S398	0	5.51431e+07			2/2	S566	5.62145e+10	9.65709e+10	*
1/1	S400	1.13714e+07	2.23302e+08			2/2	T568	1.0108e+10	1.68401e+10	*
1/1	S403	0	1.50966e+08			2/2	S572	5.20228e+10	9.2989e+10	*
1/1	S407	3.43688e+06	9.68494e+08	*		1/3	S1080	131767	1.27801e+06	*
1/1	S452	2.53529e+07	2.08749e+08			2/3	S1205	1.86804e+08	1.46244e+09
1/2	S487	6.58304e+06	6.05334e+08			2/3	T1209	9.94147e+06	2.19309e+07
1/2	T490	0	6.8665e+07			3/3	S1213	4.64714e+09	4.60976e+09
1/2	S514	8.58519e+07	1.58757e+09			2/3	S1224	846536	3.56249e+06
1/2	S517	1.23599e+07	7.11366e+08			1/3	S1233	5.94238e+07	2.72827e+07
1/2	S519	3.1606e+06	1.29741e+08			1/3	S1234	3.47827e+07	2.10878e+07
2/2	S588	0	3.30488e+08	*		1/3	S1238	6.3416e+08	9.50138e+07
1/2	S643	1.02903e+07	2.38802e+08			2/3	S1252	1.11752e+07	1.05889e+08	*
1/2	S645	0	2.52738e+07			2/3	T1253	1.86367e+07	5.05904e+08
1/2	S646	0	1.76262e+08	*		1/3	S1258	3.56292e+06	7.41408e+06
1/2	S679	0	4.4514e+07			2/3	T1309	4.5463e+07	9.30477e+07
1/2	S680	2.3638e+06	1.33195e+07			1/3	S1322	0	4.44778e+06	*
1/2	S695	0	1.04803e+08			1/3	S1372	0	7.35545e+06
2/2	S732	0	4.12441e+08			3/3	S1374	6.48938e+07	2.69505e+08
2/2	S735	1.25974e+06	2.39094e+09	*		1/3	S1397	0	4.05964e+06
1/2	T765	0	9.52807e+06			1/3	S1399	0	4.05964e+06
2/2	S771	1.05025e+09	4.61633e+09			1/3	S1406	0	7.20428e+06
1/2	S779	1.97476e+06	4.49124e+07			1/3	T1408	0	7.20428e+06
1/2	S780	5.23875e+06	9.71118e+07
1/2	S791	0	1.32246e+07				clusters
1/2	S822	1.38263e+06	9.1856e+06			1/3	S1230 or S1231	2.46411e+07	6.19494e+06
1/2	S833	0	1.59087e+07			1/3	S1325 or S1326	0	4.44778e+06
1/2	S834	2.73378e+06	1.35699e+08
3/3	S970	0	2.3855e+08
2/3	S1013	4.0438e+06	1.01628e+08	*
2/3	S1022	0	7.47663e+06	*
3/3	S1030	230924	1.24846e+08
2/3	S1031	2.49473e+06	2.09001e+08
2/3	S1054	4.36309e+08	1.79416e+09	*
1/3	S1081	1.63671e+06	2.42957e+07
2/3	S1093	0	4.77305e+06
2/3	S1095	0	4.77305e+06
3/3	S1112	0	1.42401e+08
2/3	S1144	1.45254e+07	1.06716e+09
1/3	S1199	4.03517e+08	9.9772e+08
2/3	S1255	2.60989e+07	2.35335e+09
2/3	S1267	5.92845e+06	6.72424e+07	*
2/3	S1317	4.63854e+07	1.17474e+08
3/3	S1346	1.55474e+06	3.45472e+08
3/3	S1347	1.68764e+06	7.07718e+08
1/3	T1351	0	2.61789e+07
2/3	S1386	951355	3.84778e+07	*
1/3	S1388	0	1.49788e+07	*
3/3	T1435	5.24881e+06	6.17343e+07	*
2/3	S1443	4.67806e+06	1.40065e+08	*
	clusters
1/2	S577 or T578	1.0347e+08	2.87331e+09	*
In vivo	CEP83 induced	average intensity of phosphorylation				In vivo	CEP83 non-induced	average intensity of phosphorylation		PhosphoSitePlus
no.identified/no.repeats	phosphoresidue	CEP83+mock	CEP83+TTBK2	PhosphoSitePlus		no.identified/no.repeats	phosphoresidue	CEP83+mock	CEP83+TTBK2	*
1/2	S27	1.31862e+07	3.01523e+07			2/2	S698	7.34336e+09	1.09072e+10
1/2	T51	1.55332e+07	4.12844e+07			2/2	S699	1.1575e+09	7.82014e+08
2/2	T111	2.14632e+07	6.72614e+07	*
2/2	S182	0	1.12615e+08
2/2	S241	851035	8.07766e+08
2/2	S265	0	8.56651e+07
1/2	S272	257040	9.2092e+07
2/2	S286	0	4.64915e+08
2/2	S288	0	1.39208e+09	*
1/2	T292	0	1.8561e+07
2/2	S318	68614.8	9.16261e+08
1/2	T324	0	1.39962e+07
2/2	S346	5.78861e+06	9.84005e+08
2/2	S353	1.18671e+08	3.85393e+09
1/2	S433	0	3.61164e+07
2/2	S446	0	1.77168e+08
1/2	S469	0	5.72731e+07
2/2	S515	261140	7.41673e+08
2/2	T527	1.43184e+07	5.52206e+08
1/2	T597	0	2.04589e+07
2/2	S676	3.58466e+07	2.56548e+08	*
	clusters
2/2	S309 or S310	0	6.44745e+07
In vivo	CEP89 induced	average intensity of phosphorylation				In vivo	CEP89 non-induced	average intensity of phosphorylation
no.identified/no.repeats	phosphoresidue	CEP89+mock	CEP89+TTBK2	PhosphoSitePlus		no.identified/no.repeats	phosphoresidue	CEP89+mock	CEP89+TTBK2	PhosphoSitePlus
2/2	S153	2.98146e+08	2.75724e+09	*		1/2	S25	0	699202	*
1/2	S256	0	3.46012e+07			2/2	S50	1.0773e+08	1.82987e+08	*
1/2	S292	0	2.1567e+08			1/2	S77	1.71616e+08	4.69495e+06	*
2/2	S293	1.59574e+08	1.02418e+09			1/2	S113	1.83257e+08	5.84758e+06	*
1/2	T386	0	2.90337e+07			2/2	S114	9.00478e+09	1.62882e+08
1/2	S415	0	2.65729e+07			1/2	S117	2.2648e+08	1.33669e+07
1/2	S420	0	2.65729e+07			1/2	S134	2.03788e+08	8.05517e+06
2/2	S463	1.25131e+07	8.10985e+07			2/2	S340	3.69182e+08	2.98646e+08
1/2	S504	0	3.98721e+07			2/2	S344	2.39047e+08	7.54203e+08
2/2	S558	5.89338e+07	4.24851e+08			1/2	S515	6.90609e+06	2.27792e+07
1/2	T560	0	3.12033e+07	*		1/2	S522	0	1.42259e+07
2/2	S600	1.27206e+07	1.98573e+08			1/2	T683	2.29517e+07	7.76939e+06
2/2	S631	1.68822e+07	2.68648e+08
2/2	S669	0	1.29297e+07
2/2	T739	5.09536e+06	2.97043e+07	*
In vivo	CCDC92 induced	average intensity of phosphorylation				In vivo	CCDC92 non-induced	average intensity of phosphorylation		PhosphoSitePlus
no.identified/no.repeats	phosphoresidue	CCDC92+mock	CCDC92+TTBK2	PhosphoSitePlus		no.identified/no.repeats	phosphoresidue	CCDC92+mock	CCDC92+TTBK2
1/3	S71	2.32674e+06	2.93266e+07			1/3	S171	0	4.78459e+06
1/3	S79	6.28334e+07	3.02755e+08			1/3	S172	1.53574e+08	3.31803e+07
1/3	S81	3.96683e+06	1.04858e+07			1/3	S176	2.24771e+09	4.39799e+08	*
2/3	T117	0	2.44524e+06			2/3	S179	1.19005e+10	8.83217e+08
1/3	S138	0	6.12813e+07			1/3	S181	2.68707e+07	3.4288e+06	*
1/3	T142	0	3.84263e+07			2/3	S183	9.97525e+09	7.36244e+08	*
3/3	S145	0	8.726e+07			3/3	S211	1.02027e+10	7.86783e+09
2/3	S146	0	2.86222e+08			2/3	S277	3.86578e+07	1.27865e+08	*
1/3	S153	0	1.1051e+07			3/3	T299	3.04992e+08	1.12056e+09
3/3	S160	58555.9	4.51798e+07			1/3	T309	0	2.11461e+06
2/3	S209	3.8117e+07	6.81868e+09	*
2/3	S252	720264	1.39404e+07
2/3	S270	0	4.17287e+07
2/3	S273	1.32344e+06	1.9953e+07
In vivo	Rabin8 induced	average intensity of phosphorylation				In vivo	Rabin8 non-induced	average intensity of phosphorylation		PhosphoSitePlus
no.identified/no.repeats	phosphoresidue	Rabin8+ mock	Rabin8+ TTBK2	PhosphoSitePlus		no.identified/no.repeats	phosphoresidue	Rabin8+ mock	Rabin8+ TTBK2
1/3	S98	0	6.46731e+07			1/3	S32	3.45738e+06	6.539e+06
1/3	S100	0	6.46731e+07			1/3	S35	1.21017e+07	8.4838e+06
1/3	S112	0	4.1844e+08			3/3	S86	1.65142e+08	5.05005e+08	*
2/3	S165	1.06654e+07	1.78408e+08	*		3/3	S87	1.65142e+08	5.05005e+08
1/3	T213	0	3.7493e+07			1/3	S97	0	5.60979e+06
3/3	S215	590227	7.44512e+08			3/3	T111	0	3.26236e+06
1/3	T289	8.54338e+06	7.91029e+07	*		1/3	S144	4.45605e+06	200090
3/3	S316	214304	4.34737e+08			1/3	S147	624916	1.6939e+06	*
1/3	S358	257642	5.4296e+07			2/3	S154	1.41382e+08	6.66494e+07
1/3	S385	0	3.82363e+07			1/3	S157	2.52638e+07	2.49075e+07	*
2/3	S413	3.59072e+07	1.89127e+08			3/3	S163	5.77315e+08	3.20768e+09	*
						3/3	S263	2.56582e+09	7.16557e+09	*
						2/3	T265	5.63753e+07	2.94086e+07	*
						3/3	S266	7.99752e+09	1.96307e+10	*
						2/3	S288	4.85232e+09	2.23174e+09
						1/3	S290	3.34431e+06	0
						1/3	S291	0	2.26416e+07
						2/3	S294	3.43289e+07	1.59818e+07	*
						2/3	S296	7.26603e+08	4.63167e+08	*
						1/3	S301	0	4.49374e+06
						1/3	S370	0	4.14336e+06
							Clusters
						1/3	T122 or T123	0	538482	*
						1/3	S261 or S262	0	1.10082e+08
