## Supplementary table 2 (kinase motif delineation) for "Phosphorylation of multiple proteins involved in ciliogenesis by Tau Tubulin kinase 2"

### Sheet: Sheet1
	>CEP164			Peptides that contain said motif as identified by algorithm are indicated by 1
				Motif-X motif xxxxxxS/TxxExxx	MODL motif xxxxxxS/TxxExxx	MODL motif xxxxxxS/TLxxxxx
	S94		CDEHYRSLVIQER			1
	S104		QERAKLSTSGAIK
	S129		DRDPPKSSLALGS
	S130		RDPPKSSLALGSS			1
	S135		SSLALGSSLAPVH
	S136		SLALGSSLAPVHV			1
	S159		LVDTPPSALRGSQ
	S164		PSALRGSQSVSLG
	S166		ALRGSQSVSLGSS
	S168		RGSQSVSLGSSVE			1
	S171		QSVSLGSSVESGR	1	1
	S172		SVSLGSSVESGRQ
	S201		TKGLLGSIYEDKT	1	1
	S257		DFEYEESLRTSQP			1
	S270		EEKKDVSLDSDAA			1
	S304		GKGRQGSGARPGL
	S319		KEENEKSEPKICR
	T329		ICRNLVTPKADPT
	S337		KADPTGSEPAKAS
	S343		SEPAKASEKEAPE	1	1
	S359		DAGEEGSRREEAA	1	1
	S398		MKEPQLSDSIASD
	S400		EPQLSDSIASDPK
	S403		LSDSIASDPKSFH
	S407		IASDPKSFHGLDF
	S452		IEDKDDSQSSQDE
	T490		PPRSLATEEEPPQ		1
	S645		QKEQSLSSLRERL
	S646		KEQSLSSLRERLQ	1	1
	S679		LRAQVQSSTQADE
	S680		RAQVQSSTQADED
	S695		RAEQEASLQKLRE			1
	S732		KEEIEASEKSEQA
	S735		IEASEKSEQAALN
	T765		RKEAVATLEKEHS			1
	S771		TLEKEHSAELERL
	S779		ELERLCSSLEAKH	1	1
	S780		LERLCSSLEAKHR			1
	S791		HREVVSSLQKKIQ			1
	S822		HRVHQKSYHVAGY
	S833		GYEHELSSLLREK
	S834		YEHELSSLLREKR			1
	S970		RQVALKSEEATAT
	S1013		RKLKLESQVDLLQ
	S1022		DLLQAQSQQLQKH
	S1030		QLQKHFSSLEAEA	1	1
	S1031		LQKHFSSLEAEAQ			1
	S1081		TKEVSSSLSQSKE			1
	S1093		EDLYLDSLSSHNV			1
	S1095		LYLDSLSSHNVWH
	S1096		YLDSLSSHNVWHL
	S1112		EGVALRSAKEFLV	1	1
	S1144		WRHELASAQEVAK	1	1
	S1199		LNQLESSLWEEAS	1	1
	S1267		IHGLSHSLRQISS			1
	S1346		QGPRLPSSVAQTV
	S1347		GPRLPSSVAQTVD
	T1351		PSSVAQTVDDFLL
	S1386		SRLGYMSASEQLR	1	1
	S1388		LGYMSASEQLRLL
	S1443		KPKATLSLLQLGL			1
	>CEP83
	S27		DSGLTGSQSEFQK	1	1
	T51		HKANYQTLKAEHT			1
	S182		GKIKYESEIARLE
	S241		KAEKENSEAQVEN
	S265		MQATVRSLEAEKQ			1
	S272		LEAEKQSANLRAE
	S286		LEKELQSSSEQNT	1	1
	S287		EKELQSSSEQNTF
	S288		KELQSSSEQNTFL
	T292		SSSEQNTFLINKL
	S309		REINTLSSKVKEL
	S310		EINTLSSKVKELK
	S318		VKELKHSNKLEIT
	T324		SNKLEITDIKLET
	S346		ERNKIQSELDGLQ
	S433		EEKLRASQMAEEI
	S446		TRKELQSVRLKLQ
	S469		KEKNENSDLKQQI
	S515		ECRNFRSQAEKAQ	1	1
	T527		QLEAEKTLEEKQI		1
	T597		KKEELETENQVLN
	S676		QHQRELSLLRKRL			1
	>CEP89
	S25		GLLPAASVAPKAA
	S144		KELGDVSAREDRG	1	1
	S256		LNNMNQSLTLELN			1
	S292		KEAEKASSQEVAA	1	1
	T386		KDELNATLKEEMR		1
	S415		HQELNKSSAVTSE
	S463		ERLQEVSKLTKQL
	S504		QELKTHSDGKIAV
	S558		LLLEKNSLTEQNK	1	1
	T560		LEKNSLTEQNKAL
	S600		AMGNEMSAHQYLA
	S631		LAKCLESEKDGVL
	S669		LKLGDISHRLLEQ
	>CCDC92
	S71		ELTVKSSEQTGDG
	S79		QTGDGTSKSSELK
	S81		GDGTSKSSELKKR
	T117		QKNAMITVLENTI		1
	S138		EELKAKSHKLTLL
	T142		AKSHKLTLLSSEL			1
	S145		HKLTLLSSELEQR
	S146		KLTLLSSELEQRA	1	1
	S153		ELEQRASTIAYLT
	S160		TIAYLTSQLHAAK
	S188		GSPVLASYKPAPP
	S209		RRRMKKSLSAPLH			1
	S252		FLLARESAEVHLI
	S270		VIPPIASDRSGEQ
	S273		PIASDRSGEQHSP
	S299		HRIHHATPPQAQP
	S309		AQPEVKTLAVDQV			1
	>Rabin8
	S98		NCAEISSISFHVT
	S100		AEISSISFHVTDP
	S112		PAPCSTSGVTAGL
	S165		SRLRSPSVLEVRE	1	1
	T213		QELEELTASLFEE
	S215		LEELTASLFEEAH	1	1
	T289		HTRNKSTSSAMSG
	S301		GSHQDLSVIQPIV
	S316		CKEADLSLYNEFR			1
	S358		SKSELASAVLEAV
	S385		IRFVKASAVECGG	1	1
	S413		RIKLGDSSNYYYI
	>DVL3
	S636		SEHSHRSHHSLAS
	S639		SHRSHHSLASSLR			1
	S643		HHSLASSLRSHHT			1
	>TTBK2
	S53		VALKVESAQQPKQ
	T114		QSRGTFTISTTLR
	S116		RGTFTISTTLRLG
	T118		TFTISTTLRLGRQ			1
	S131		ILESIESIHSVGF
	S134		SIESIHSVGFLHR
	S194		GTVRYASINAHRN
	S237		DKEQVGSIKERYD	1	1
	S332		IGIANATPIPGDL
	S371		PDKLPGSLGHPRP			1
	S428		SPIRVRSEITQPD
	T431		RVRSEITQPDRDI
	S445		LVRKLRSIHSFEL
	S448		KLRSIHSFELEKR
	T463		LEPKPDTDKFLET
	T469		TDKFLETCLEKMQ		1
	S499		PCVPAVSRTDHIW
	S549		CKQEIDSKEWVIV
	T566		DLQDFRTNEAVGH
	T613		DHLKKETSGVVLA
	S614		HLKKETSGVVLAL
	S621		GVVLALSAEGPPT
	T627		SAEGPPTAASEQY
	S630		GPPTAASEQYTDR
	T634		AASEQYTDRLELQ
	T701		LQPMEPTVELYSP
	S706		PTVELYSPRENFS	1	1
	T728		PSGGSRTDLGLQI
	S751		IRESNKSQDLGPK
	T777		ENLPGETEEKSIL
	S781		GETEEKSILLESD
	S786		KSILLESDNEDEK	1	1
	S794		NEDEKLSRGQHCI
	S804		HCIEISSLPGDLV			1
	S817		IVEKDHSATTEPL
	T820		KDHSATTEPLDVT
	T826		TEPLDVTKTQTFS
	T828		PLDVTKTQTFSVV
	S832		TKTQTFSVVPNQD
	T848		EIMKLLTVGTSEI
	T851		KLLTVGTSEISSR
	S852		LLTVGTSEISSRD
	S855		VGTSEISSRDIDP
	S886		KDDDIMSEDLPGH
	S897		GHQGDLSTFLHQE
	T898		HQGDLSTFLHQEG
	S921		ELFHCVSENEHGA	1	1
	T929		NEHGAPTRKDMVR
	S936		RKDMVRSSFVTRH
	S937		KDMVRSSFVTRHS
	S954		LAQEIDSTLESSS	1	1
	T955		AQEIDSTLESSSP			1
	S958		IDSTLESSSPVSA
	S959		DSTLESSSPVSAK
	S960		STLESSSPVSAKE
	S963		ESSSPVSAKEKLL	1	1
	S990		EKRQFKSFLGDLS
	S996		SFLGDLSSASDKL
	S999		GDLSSASDKLLEE
	T1009		LEEKLATVPAPFC
	S1024		EVLTPFSRLTVDS
	S1030		SRLTVDSHLSRSA
	S1033		TVDSHLSRSAEDS
	S1035		DSHLSRSAEDSFL
	S1039		SRSAEDSFLSPII
	S1042		AEDSFLSPIISQS
	S1046		FLSPIISQSRKSK
	S1048		SPIISQSRKSKIP
	S1100		RYKVLGSSNSDSD
	S1101		YKVLGSSNSDSDL
	S1103		VLGSSNSDSDLFS
	S1105		GSSNSDSDLFSRL
	S1109		SDSDLFSRLAQIL
	T1163		SSSLPRTSSSSPS
	S1080		PHHDQRSSSPHLG
	S1081		HHDQRSSSPHLGR
	S1182		HDQRSSSPHLGRS
	S1240		GKSKPASKLSRAA
	S1243		KPASKLSRAAAAA
	Motif-X motif xxxxxxS/TxxExxx
	QSVSLGSSVESGR
	TKGLLGSIYEDKT
	SEPAKASEKEAPE
	DAGEEGSRREEAA
	KEQSLSSLRERLQ
	ELERLCSSLEAKH
	QLQKHFSSLEAEA
	EGVALRSAKEFLV
	WRHELASAQEVAK
	LNQLESSLWEEAS
	SRLGYMSASEQLR
	DSGLTGSQSEFQK
	LEKELQSSSEQNT
	ECRNFRSQAEKAQ
	KELGDVSAREDRG
	KEAEKASSQEVAA
	LLLEKNSLTEQNK
	KLTLLSSELEQRA
	SRLRSPSVLEVRE
	LEELTASLFEEAH
	IRFVKASAVECGG
	DKEQVGSIKERYD
	PTVELYSPRENFS
	KSILLESDNEDEK
	ELFHCVSENEHGA
	LAQEIDSTLESSS
	ESSSPVSAKEKLL
	MODL motif xxxxxxS/TxxExxx
	QSVSLGSSVESGR
	TKGLLGSIYEDKT
	SEPAKASEKEAPE
	DAGEEGSRREEAA
	PPRSLATEEEPPQ
	KEQSLSSLRERLQ
	ELERLCSSLEAKH
	QLQKHFSSLEAEA
	EGVALRSAKEFLV
	WRHELASAQEVAK
	LNQLESSLWEEAS
	SRLGYMSASEQLR
	DSGLTGSQSEFQK
	LEKELQSSSEQNT
	ECRNFRSQAEKAQ
	QLEAEKTLEEKQI
	KELGDVSAREDRG
	KEAEKASSQEVAA
	KDELNATLKEEMR
	LLLEKNSLTEQNK
	QKNAMITVLENTI
	KLTLLSSELEQRA
	SRLRSPSVLEVRE
	LEELTASLFEEAH
	IRFVKASAVECGG
	DKEQVGSIKERYD
	TDKFLETCLEKMQ
	PTVELYSPRENFS
	KSILLESDNEDEK
	ELFHCVSENEHGA
	LAQEIDSTLESSS
	ESSSPVSAKEKLL
	MODL motif xxxxxxS/TLxxxxx
	CDEHYRSLVIQER
	RDPPKSSLALGSS
	SLALGSSLAPVHV
	RGSQSVSLGSSVE
	DFEYEESLRTSQP
	EEKKDVSLDSDAA
	RAEQEASLQKLRE
	RKEAVATLEKEHS
	LERLCSSLEAKHR
	HREVVSSLQKKIQ
	YEHELSSLLREKR
	LQKHFSSLEAEAQ
	TKEVSSSLSQSKE
	EDLYLDSLSSHNV
	IHGLSHSLRQISS
	KPKATLSLLQLGL
	HKANYQTLKAEHT
	MQATVRSLEAEKQ
	QHQRELSLLRKRL
	LNNMNQSLTLELN
	AKSHKLTLLSSEL
	RRRMKKSLSAPLH
	AQPEVKTLAVDQV
	CKEADLSLYNEFR
	SHRSHHSLASSLR
	HHSLASSLRSHHT
	TFTISTTLRLGRQ
	PDKLPGSLGHPRP
	HCIEISSLPGDLV
	AQEIDSTLESSSP
