## Supplementary table 3 (plasmids, antibodies list) for "Phosphorylation of multiple proteins involved in ciliogenesis by Tau Tubulin kinase 2"

### Sheet: antibodies
List of antibodies
Name	Cat.no	Manufacturer	WB	IF	IP
FLAG M2	F1804, A2220	Sigma-Aldrich, Merck	1:1000 (F1804)	1:1000 (F1804)	20 µl (slurry) of adsorbed beads/dish (A2220)
Myc 9E10	M4439	Sigma-Aldrich, Merck	1:500
GFP	ab290	Abcam	1:500
TTBK2	HPA018113	Sigma-Aldrich, Merck	1:500	1:500
Arl13b	17711	Proteintech		1:1000
CAP350		Gift of Erich A. Nigg (Yan et al.,2006 MboC) Additional reference (1)		1:1000
HA	66006-1-Ig	Proteintech		1:1000
HRP-anti mouse	4416	Sigma-Aldrich, Merck	1:4000
HRP-anti rabbit	7074	CST	1:4000
Donkey anti-mouse Alexa fluor 488	A21202	Invitrogene, ThermoFisher scientific		1:2000
Donkey anti-rabbit Alexa fluor 488	A21206	Invitrogene, ThermoFisher scientific		1:2000
Donkey anti-mouse Alexa fluor 568	A10037	Invitrogene, ThermoFisher scientific		1:2000
Donkey anti-rabbit Alexa fluor 568	A10042	Invitrogene, ThermoFisher scientific		1:2000
Donkey anti-goat Alexa fluor 647	A32849	Invitrogene, ThermoFisher scientific		1:2000

### Sheet: plasmids
List of plasmids
Plasmid	source
Myc-CEP164	Cajanek et al., 2014
GFP-CEP164	Cajanek et al., 2014
FLAG CEP164 N-term	Cajanek et al., 2014
FLAG-CEP164-M part	Cajanek et al., 2014
FLAG-CEP164-C-term	Cajanek et al., 2014
FLAG-CEP164 N term	Cajanek et al., 2014
FLAG-CEP164 N-A term	Site directed mutagenesis of FLAG-CEP164 N term
Myc-CEP83	cDNA from Kim Joon (Joo et al, 2013, PNAS), cloned using gateway system into pDEST-MYC
FLAG-CEP83	cDNA from Kim Joon (Joo et al, 2013, PNAS), cloned using gateway system into pDEST-FLAG
GFP-CEP83	cDNA from Kim Joon (Joo et al, 2013, PNAS), cloned using gateway system into pgLAP1
Myc-CEP89	Cajanek et al., 2014
FLAG-CEP89	Cajanek et al., 2014
GFP-CEP89	Cajanek et al., 2014
HA-CP110	CCSB human ORFeome collection, http://horfdb.dfci.harvard.edu/hv5/index.php?page=getresults&by=detail&qury=1945
GFP-Rab8a	gift from G. Pereira (Schmidt et al, JBC, 2012)
GFP-Rabin8	gift from G. Pereira (Schmidt et al, JBC, 2012)
FLAG-Rabin8	cDNA from G. Pereira, cloned into pDEST-FLAG
GFP-CCDC92	cDNA from RPE-1 cells, cloned using gateway into pglap1
FLAG-CCDC92	cDNA from RPE-1 cells, cloned using gateway into pDEST-FLAG
GFP-DVL2	Gift from R. Lefkowitz (Chen et al., Science 2003), additional reference (2)
FLAG-DVL3	Gift from S.Angers (Angers et al., Nat Cell Biol. 2006 ), additional reference (3)
FLAG-TTBK2 WT	Cajanek et al., 2014
FLAG-TTBK2 KD	Cajanek et al., 2014
GFP-TTBK2 WT	Cajanek et al., 2014
Myc-TTBK2	Cajanek et al., 2014
pDEST-MYC	gift from E. Nigg (Arquint et al, JCS, 2012), additional reference (4)
pDEST-FLAG	gift from E. Nigg (Arquint et al, JCS, 2012), additional reference (4)
pgLAP1	pgLAP1 was a gift from Peter Jackson, addgene plasmid #19702
